# A community machine learning challenge to predict the effects of gene perturbations on T cell differentiation for cancer immunotherapy

**DOI:** 10.64898/2026.05.21.726863

**Authors:** Jiaqi Zhang, Marc A Schwartz, Mohammed Mutaher, Oluwatomisin Olajide, Yuri Pritykin, Orr Ashenberg, Nir Hacohen, Caroline Uhler

## Abstract

Perturbations of genes with functional importance in T cells could be used to change the distribution of CD8 T cell states to enhance anti-tumor functions for cancer immunotherapies. We launched a world-wide computational challenge to predict the effects of gene perturbations and to devise objective functions for prioritizing gene perturbations that lead to desired T-cell state distributions. We supported the challenge by generating a single-cell Perturb-seq dataset profiling the effect of knocking out 73 individual expert-defined genes in T cells transferred into a mouse melanoma model. We compared the top algorithms developed by participants, and found that performance was primarily determined by the prior data used for gene feature representation, with perturbational data derived features, proving most effective. Experimental validation of the top 61 genes nominated by the algorithms revealed that perturbation of *Ndufv2* and *Dimt1* reached the defined objective and biased T cell differentiation toward desired states.
