## Supplementary material for "A community machine learning challenge to predict the effects of gene perturbations on T cell differentiation for cancer immunotherapy": Table S3. Target genes ranked by objective functions.

### Sheet: Sheet1
winner objective	ICB objective (filtered Screen 2)	ICB objective (unfiltered Screen 2)	CAR-T objective (filtered Screen 2)	CAR-T objective (unfiltered Screen 2)
Tars2	Ndufv2	Ndufv2	Ndufv2	Tars2
Ndufv2	Npat	Dimt1	Npat	Fcf1
Utp6	Mt-co3	Nol9	Nfic	Utp6
Fcf1	Aar2	Uxt	Ccr5	Pitpnb
Dimt1	Nfic	Npat	Yaf2	Ndufv2
Pitpnb	Ccr5	Mt-co3	Mt-co3	Dimt1
Uxt	Tmem109	Wdr36	Actg1	Nol9
Npat	Actg1	Aar2	Aar2	Uxt
Nol9	Prepl	Nfic	Tmem109	Npat
Mt-co3	Cyp4f18	Ccr5	Gimap8	Nfic
Ccr5	Tmsb10	Tmem109	Bmyc	Ccr5
Nfic	Icam2	Tfpt	Plekhj1	Yaf2
Aar2	Acaa1a	Actg1	Med1	Mt-co3
Tmem109	Ep400	Prepl	Acaa1a	Actg1
Prepl	Plekhj1	Cyp4f18	Agps	Aar2
Cyp4f18	Yaf2	Tmsb10	Cyp4f18	Tmem109
Actg1	Kif1c	Icam2	Fam126b	Tfpt
Acaa1a	Actr5	Acaa1a	Prepl	Gimap8
Icam2	Ikbke	Ep400	Taf7	Bmyc
Tmsb10	Bmyc	Plekhj1	Tmsb10	Wdr36
Yaf2	Trim23	Yaf2	Trim23	Plekhj1
Plekhj1	Tomm7	Kif1c	Usf1	Med1
Ikbke	Med1	Actr5	Spen	Acaa1a
Bmyc	Gimap8	Ikbke	Cd52	Agps
Ep400	Usf1	Bmyc	B430305j03rik	Cyp4f18
Kif1c	Spen	Trim23	Tmem143	Fam126b
Trim23	Stag3	Tomm7	Tomm7	Prepl
Actr5	Hdac1	Med1	Ep400	Hspa8
Gimap8	Wnt3	Gimap8	Leprotl1	Aurkb
Tomm7	Prdx5	Usf1	Icam2	Taf7
Usf1	Hist1h3i	Spen	Kif1c	Tmsb10
Hdac1	Il2rb	Stag3	Gzme	Trim23
Tfpt	Fam126b	Hdac1	Actr5	Usf1
Spen	Dpys	Wnt3	Stag3	Spen
Wnt3	B430305j03rik	Prdx5	Hist1h3i	Cd52
Med1	Cd52	Hist1h3i	Dpys	B430305j03rik
Hist1h3i	Ankfy1	Il2rb	Hdac1	Tmem143
Stag3	Gzme	Fam126b	Ankfy1	Tomm7
Wdr36	Entpd1	Dpys	Ikbke	Ep400
Prdx5	Tapbp	B430305j03rik	Tapbp	Leprotl1
B430305j03rik	Leprotl1	Cd52	Wnt3	Icam2
Dpys	Agps	Ankfy1	Zfp830	Kif1c
Gzme	Tmem143	Gzme	Entpd1	Gzme
Cd52	Taf7	Entpd1	Il2rb	Actr5
Fam126b	Bud23	Tapbp	Bud23	Stag3
Agps	Zfp830	Leprotl1	Prdx5	Hist1h3i
Leprotl1		Agps		Dpys
Tmem143		Tmem143		Hdac1
Ankfy1		Taf7		Ankfy1
Entpd1		Bud23		Ikbke
Il2rb		Zfp830		Tapbp
Tapbp		Hspa8		Wnt3
Bud23		Aurkb		Zfp830
Taf7		Pitpnb		Entpd1
Zfp830		Utp6		Il2rb
Hspa8		Tars2		Bud23
Aurkb		Fcf1		Prdx5
