## Supplementary material for "A community machine learning challenge to predict the effects of gene perturbations on T cell differentiation for cancer immunotherapy": Table S4. Crowd-sourced co-expressed / co-clustered / dependency genes with Ndufv2 and Dimt1.

### Sheet: Ndufv2
Ours	STING OPS	DepMap (RNAi)	DepMap (CRISPR)	GWPS
Ppia	Mrpl15	Sh3d19	Ndufa8	Ndufb4
Malat1	Trap1	Il17d	Ndufc1	Stxbp4
Rps2	Arfgef1	Gjc2	Ndufb11	Cox17
Ran	Ireb2	Mzb1	Ndufa1	Mtor
Nme2	Rreb1	Rpl26	Ndufs1	Rars2
Hsp90ab1	C3orf36	Or51b5	Ndufb6	Sirt7
Eif5a	Ubxn7	C8orf82	Ndufb8	Ndufa6
Hint1	Zmat4	Scamp3	Ndufs2	Ndufb8
Atp5g3	Zic2	Bpifb1	Ndufb10	Coa5
Snrpf	Pcnxl2	Tmem120a	Ndufa6	Ndufab1
Cox5b	Cer1	Cartpt	Ndufb3	Ndufa3
Rps17	Loc101929601	Pcsk9	Ndufa10	Cox6c
Hcst	Tfrc	Ptcd1	Ndufb2	Mrpl55
Nhp2	Dnal1	Htn1	Ndufs8	Gfm1
Mif	Tbc1d10b	Wdr73	Ndufs5	Vars2
Btg1	Iba57	Slc25a39	Ndufc2	Cox7c
Snrpg	Rab39a	Mybphl	Ndufb9	Ndufa8
Rps27l	Majin	Fer1l6-as1	Ndufb4	Mrpl19
Banf1	Ssr3	Scai	Cyc1	Yars2
Anp32b	Txndc15	Hmgxb3	Foxred1	Cycs
Psmb5	Gfod1	Nwd2	Ndufa2	Pgam1
Ptma	Elfn2	Wdr89	Uqcr10	Mios
Swi5	Drg2	Ckap2	Ndufa11	Mrpl35
Nme1	Lmx1a	C2orf76	Ndufaf7	Hmgb3
Cycs	Setdb2-phf11	Atp10b	Ndufaf1	Fkbp9
Ndufab1	Dnah17	Tex55	Ndufaf3	Mrpl36
Dut	Fkbp14	Plekhj1	Uqcrc2	Srprb
Atp5f1	Ak7	Mrps22	Coa6	Ndufb10
Txn1	Jakmip2	Shq1	Ndufb7	Rptor
Dbi	Dtx2	Lenep	Mrpl15	Mrps21
Mrpl42	C2orf81	Usp37	Timmdc1	Cox7b
Snrpd1	Hpgd	Ccdc81	Ndufb5	Mrpl24
Cox6a1	Crnkl1	Arhgap11b	Ndufs7	Mrpl2
Prdx1	Pkn2	Or8d2	Coa7	Mrpl39
Sumo2	Ldlrad2	Cnppd1	Cox4i1	Mrpl17
Nutf2	Eef1akmt1	Exosc3	Lrpprc	Mrpl46
Atp5g2	Ppif	Tp53inp1	Fastkd5	Mrpl38
Ldha	Brms1l	Nutm2d	Isca2	Mrps28
Pnrc1	Pdk1	Atp5mk	Cox10	Mvd
Atp5o	Cdx1	Pigc	Uqcrfs1	Ndufs2
Mdh2	Rdx	Git1	Mrps11	Mrps23
Ypel3	Dcun1d5	Traf2	Pdss2	Mrpl37
C1qbp	Galnt14	Rap1gap2	Ears2	Cox11
Cks1b	Ces3	Xpo7	Ndufaf5	Mrps35
Hspd1	Fundc2	Pram1	Mrps6	Isca2
Cox5a	Hfm1	Spag5	Mrpl32	Mrpl3
Snrpe	Nars2	Prelid3a	Ndufaf4	Mrpl13
Gapdh	Onecut3	Snx11	Cox7c	Mrpl18
Hnrnpa3	Mmp16	Adarb1	Grsf1	Mrpl51
Ddx39	Smim27	Ncl	Atp5me	Mrps33

### Sheet: Dimt1
Ours	STING OPS	DepMap (RNAi)	DepMap (CRISPR)	GWPS
C1qbp	Ak6	Rrp9	Wdr36	Krr1
Srm	Asb8	Mtrex	Utp25	Fcf1
Pa2g4	Slc8b1	Ddx10	Dhx33	Rrp12
Hspd1	Tas2r50	Or2t11	Srfbp1	Wdr3
Npm1	Nop14	Zfyve28	Utp23	Ddx10
Ncl	Timm23	Ttc16	Krt8	Riok1
Cd52	Tmem223	Wdr75	Abt1	Tsr2
Nolc1	Ankrd11	Utp4	Nip7	Aatf
Nhp2	Manf	Mlc1	Pop5	Wdr36
Pno1	Lcmt2	Rint1	Nol10	Ddx47
Nop58	Ctxn3	Wdr36	Nhp2	Riok2
Ebna1bp2	Gnat2	Exosc10	Wdr3	Dnttip2
Snu13	Fam120aos	Efhc1	Utp20	Utp23
Phgdh	Hist4h4	Wdr3	Nop10	Ddx52
Mybbp1a	Tmem210	Asnsd1	Heatr1	Utp20
Fbl	Fam129b	Sass6	Fcgr1a	Rps11
Gar1	Lgals8	Olfml3	Cebpz	Imp4
Hspa9	Yeats2	Trappc3	Pak1ip1	Rcl1
Hnrnpab	Cela1	Aatf	Pop4	Nol6
Set	Csad	Spryd4	Wdr75	Rps19
Nop16	Arf6	Lrit3	Rpp38	Fbxl14
Rsl1d1	Hla-drb5	Ndufaf5	Rcl1	Rpp30
Ranbp1	Fam19a2	Kcnip3	Ddx52	Pop1
Ppa1	Loc112267971	Adgre3	Tbl3	Rps10-nudt3
Cct5	Phf14	Epg5	Noc2l	C1orf131
Nsun2	Vars	Kdelr2	Noc4l	Rps24
Banf1	Gnb4	Pcdhga4	Utp14a	Zcchc9
Nop56	Atp2b1	Slc22a16	Znhit3	Tbl3
Eif5a	Ufc1	Utp18	Timm50	Pop4
Ptges3	C12orf42	Tert	Rpp14	Rps12
Hspe1	Atf1	Crb3	Utp6	Ddx21
Timm8a1	Phldb2	Srfbp1	Cdk7	Rps9
Cycs	Sec61a2	Utp15	Nepro	Bysl
Fkbp4	Wdr75	Swsap1	Nle1	Rps4x
Itm2b	Derl2	Rbm19	Hscb	Rps6
Srsf7	Pparg	Mtfp1	Imp4	Rps3
Tmem97	Mbd6	Prss21	Pno1	Ltv1
Ifrd2	Ocel1	Lrch3	Ccnh	C12orf45
Nup43	Loc107984507	Kcne5	Nol9	Znhit6
Nutf2	Znf90	Rufy3	Tsr1	Rps15a
Srsf2	Polr1c	Mcm8	Nol7	Glb1
Ptma	Or1l4	Gpatch2	C18orf21	Rrp7a
Psat1	Fbxw7	Fcmr	Gtf2h3	Impa2
Hsp90aa1	Adat1	Irf2bp1	Ddx21	Rps28
Mrto4	Fam19a1	Gemin5	Utp18	Rps5
Znrd2	Slc45a4	Ulbp3	Trmt61a	Utp6
Chchd4	Adgre1	Slc13a2	Znhit6	Aar2
Tcp1	Cpne8	Cfap184	Dis3	Rps10
Tomm40	Cs	Wdr46	C1orf131	Utp11
Ftsj3	Nr1i2	Cenpi	Nat10	Ddx18
